# SALL1 and neural microenvironmental context specify identity of stem cell derived human microglia-like cells

**DOI:** 10.64898/2026.09.25.754357

**Authors:** Marina T. Nikolova, Kiara Freitag, Ryoko Okamoto, Andrea Catellani, Jennifer Hinke, Nicolas Luginbühl, Hsiu-Chuan Lin, Johanna Kaindl, Zhisong He, Philipp Wahle, Juliane Rohland, Laufey Geirsdottir, J. Gray Camp, Beate Winner, Ido Amit, Barbara Treutlein

## Abstract

Microglia, the immune cells of the brain parenchyma, play a pivotal role in neurodevelopment and neuroprotection. Human stem cell-derived microglia-like cells (MGL) offer a valuable, human-relevant system to study microglia in vitro. However, their cell states and intercellular interactions within complex 3-dimensional (3D) tissue contexts in vitro remain underexplored. Here, we analyze the gene expression profiles of MGL generated by two differentiation protocols in conventional 2D cultures. We show that co-culture with neural organoids promotes a more mature, in vivo–like MGL phenotype but this signature is lost during long-term co-culture. By varying media compositions, we modulate 2D MGL states toward more active or more homeostatic identities, which may enhance the similarity to primary microglia identities upon subsequent co-culture. Moreover, forced expression of the microglial lineage regulator SALL1 shifts MGL away from a general myeloid state toward a more defined pre-microglial fate. SALL1 overexpression within a 3D neural organoid environment further amplifies the shift toward a homeostatic developmental microglia population. Collectively, our transcriptomic analysis delineates human MGL states in 2D and 3D contexts, refines existing differentiation protocols toward more authentic MGL, and establishes a framework to investigate the intricate microglia–neural tissue interplay.
