## Supplementary material for "SALL1 and neural microenvironmental context specify identity of stem cell derived human microglia-like cells": Table_S1

### Sheet: Gene and Pathway Abbreviations
Abbreviation	Full name
Acitivin A	Member of the TGF-β superfamily
ACL	ATP citrate lyase
ACP	Acyl carrier protein
AIF1	Allograft inflammatory factor 1
ANXA2	Annexin A2
APOC1	Apolipoprotein C1
APOE	Apolipoprotein E
ATF3	Activating Transcription Factor 3
BEX1	Brain Expressed X-Linked 1
BEX3	Brain Expressed X-Linked 3
BMP-4	Bone morphogenetic protein 4
BRD4	Bromodomain-containing protein 4
C3	Complement component 3
CCA	Canonical correlation analysis
CCL13	Chemokine ligand 13
CCL2	Chemokine ligand 2
CCL3	Chemokine ligand 3
CCL4	Chemokine ligand 4
CCL4L2	C-C Motif chemokine ligand 4 like 2
CCND1	Cyclin D1
CD200	Cluster of differentiation 200
CD9	Cluster of differentiation 9
CEACAM8	Carcinoembryonic antigen-related cell adhesion molecule 8
CLC	Charcot-Leyden crystal galectin
CLDN1	Claudin 1
CLEC7A	C-type lectin domain family 7 member A
CNS	Central nervous system
CSF1R	Colony stimulating factor 1 receptor
CSS	Cluster Similarity Spectrum
CTSB	Cathepsin B
CTSD	Cathepsin D
CTSZ	Cathepsin Z
CX3CR1	C-X3-C Motif chemokine receptor 1
CX3CL1	C-X3-C Motif chemokine ligand 1
CXCL5	C-X-C Motif chemokine ligand 5
CYFIP1	Cytoplasmic FMR1 interacting protein 1
DAB2	Disabled-2
DE	Differential expression
DEG	Differentially expressed gene
DUSP1	Dual specificity protein phosphatase 1
EB	Embryoid body
eGFP	Enhanced green fluorescent protein
EGR1	Early growth response 1
F13A1	Coagulation factor XIII A chain
FBS	Fetal bovine serum
FKBP5	FK506 binding protein 5
GFP	Green fluorescent protein
GM-CSF	Granulocyte-macrophage colony-stimulating factor
GPNMB	Glyco protein non-metastatic B
GREM1	Gremlin 1
GW	Gestational week
HDC	Histidine decarboxylase
hESC	Human enbryonic stem cell
hiPSC	Human induced pluripotent stem cell
HIST1H4C	Histone cluster 1, H4c
HLA-DRA	HLA class II histocompatibility antigen, DR alpha chain
HLA-DRB1	HLA class II histocompatibility antigen, DRB1 beta chain
HLA-DRB5	HLA class II histocompatibility antigen, DRB5 beta chain
HSPA1B	Member of the heat shock protein 70 family
HSPB1	Member of the heat shock protein 20 family
HTO	Hashtag oligo
IBA1	Ionized calcium-binding adaptor molecule 1 (encoded by AIF1)
IFI27	Interferon alpha inducible protein 27
IFIT	Interferon induced protein with tetratricopeptide repeats 1
IKZF3	IKAROS family zinc finger 3
IL-3	Interleukin 3
IL-34	Interleukin 34
iMGL	Induced microglia-like cells
KRT18	Keratin 18
LIPA	Lipase A
M-CSF	Macrophage colony-stimulating factor
MAP1B	Microtubule associated protein 1B
Mg	Used in the manuscript to refer to a public human fetal microglia scRNA-seq data (Kracht et al. 2020, Science)
MMP7	Matrix metallopeptidase 7
MRC1	Mannose receptor C-type 1
MTA2	Metastasis associated 1 family member 2
MYO10	Myosin X
NPC	Neuron progenitor cell
OE	Overexpression, overexpressed
P2RY12	Purinergic receptor P2Y, G-protein coupled 12
P2RY13	Purinergic receptor P2Y, G-protein coupled 13
PFDN5	Prefoldin subunit 5
PLCG2	Phospholipase C gamma 2
RETN	Resistin
RNASE1	Ribonuclease A family member 1
RSS	Reference Similarity Spectrum
rtTA	Reverse tetracycline-controlled transactivator
S100A10	S100 calcium binding protein A10
SALL1	Spalt like transcription factor 1
SCF	Stem cell factor
scRNA-seq	Single-cell RNA-sequencing
SELENOP	Selenoprotein P
SIGLEC8	Sialic acid binding Ig like lectin 8
SLC40A1	Solute carrier family 40 member 1
SMC	Smooth muscle cell
SOX4	SRY-box transcription factor 4
SPP1	Secreted phosphoprotein 1
STAB1	Stabilin 1
TGF-β	Transforming growth factor-beta
TIMP3	TIMP metallopeptidase inhibitor 3
TMEM119	Transmembrane protein 119
TPM2	Tropomyosin 2
TRE	Tetracycline-responsive element
TREM2	Triggering receptor expressed on myeloid cells 2
TUBA1A	Tubulin alpha-1A chain
TXNIP	Thioredoxin interacting protein
UMAP	Uniform Manifold Approximation and Projection
VEGF	Vascular endothelial growth factor A
