## Supplementary material for "SALL1 and neural microenvironmental context specify identity of stem cell derived human microglia-like cells": Table_S9

### Sheet: Overview 10X Experiments
Overview 10X Genomics scRNA-seq of stem cell-derived microglia
Protocol comparison
sample	cell line	day of microglia maturation	single-cell assay	no. chip lanes	no. cells retrieved	mean reads per cell (Cell Ranger)	median genes per cell (Cell Ranger)	median UMIs per cell (Cell Ranger)	no. cells after QC	low cutoff nFeature_RNA	high cutoff nFeature_RNA	high cutoff % mito transcripts
iMGL Protocol I	H9	9	Single Cell 3' v3.1	1	6,962	31,728	2,642	11,000	6,814	500	9,000	15
iMGL Protocol II	H9	9	Single Cell 3' v3.1	1	7,163	52,135	2,978	9,239	5,577	500	9,000	15
Microglia-organoid co-culture
sample	cell line	day of microglia maturation	single-cell assay	no. chip lanes	no. cells retrieved	mean reads per cell (Cell Ranger)	median genes per cell (Cell Ranger)	median UMIs per cell (Cell Ranger)	no. cells after QC	low cutoff nFeature_RNA	high cutoff nFeature_RNA	high cutoff % mito transcripts
iMGL co-culture day 3	B7-EGFP	3	Single Cell 3' v3.1	1	220	173,894	4,787	19,023
iMGL co-culture day 15	B7-EGFP	15	Single Cell 3' v3.1	1	3,218	110,855	4,318	17,852
iMGL co-culture day 30	B7-EGFP	30	Single Cell 3' v3.1	1	7,009	41,482	3,352	11,513
*iMGL co-culture day 58 and Organoid co-culture day 58	B7-EGFP and WTC	58	Single Cell 3' v3.1	1	2,580	42,958	3,344	9,021
iMGL control day 3	B7-EGFP	3	Single Cell 3' v3.1	1	684	146,882	5,121	23,924
iMGL control day 15	B7-EGFP	15	Single Cell 3' v3.1	1	5,938	78,811	4,203	19,142
iMGL control day 30	B7-EGFP	30	Single Cell 3' v3.1	1	5,435	46,135	3,673	14,227
* iMGL control day 58	B7-EGFP and WTC	58	Single Cell 3' v3.1	1	3,627	36,822	3,029	7,309
Organoid co-culture day 3	B7	3	Single Cell 3' v3.1	1	8,455	36,930	3,404	11,065
Organoid co-culture day 15	B7	15	Single Cell 3' v3.1	1	10,338	31,305	3,206	9,678
Organoid co-culture day 30	B7	30	Single Cell 3' v3.1	1	23,688	54,156	2,705	6,860
Organoid control day 3	B7	3	Single Cell 3' v3.1	1	3,665	61,561	4,046	14,390
Organoid control day 15	B7	15	Single Cell 3' v3.1	1	7,633	42,881	2,987	9,902
Organoid control day 30	B7	30	Single Cell 3' v3.1	1	6,396	41,098	3,272	11,227
lineage Protocol optimization
sample	cell line	day of microglia maturation	single-cell assay	no. chip lanes	no. cells retrieved	mean reads per cell (Cell Ranger)	median genes per cell (Cell Ranger)	median UMIs per cell (Cell Ranger)	no. cells after QC	low cutoff nFeature_RNA	high cutoff nFeature_RNA	high cutoff % mito transcripts
* A: control	H9	15	Single Cell 3' v3.1	2
* B: TGF-beta
* C: CX3CL1 + CD200 + TGF-beta
* D: CX3CL1
* E: Activin A
* F: CHIR99021
* G: CHIR99021 + Activin A + Cholesterol
* H: CD200
* I: Cholesterol
* J: M-CSF + TGF-beta + Cholesterol
SALL1 overexpression
sample	cell line	day of microglia maturation	single-cell assay	no. chip lanes	no. cells retrieved	mean reads per cell (Cell Ranger)	median genes per cell (Cell Ranger)	median UMIs per cell (Cell Ranger)	no. cells after QC	low cutoff nFeature_RNA	high cutoff nFeature_RNA	high cutoff % mito transcripts
Control	H9-rtTA-SALL1	15	Single Cell 3' v3.1	1
SALL1 OE (1)	H9-rtTA-SALL1	15	Single Cell 3' v3.1	1
SALL1 OE (2)	H9-rtTA-SALL1	15	Single Cell 3' v3.1	1
*pooled during dissociation and loaded in the same Chromium Chip lane together
